# Osteocyte Differentiation Requires Glycolysis, but Mature Osteocytes Display Metabolic Flexibility

**DOI:** 10.1101/2025.05.09.652291

**Authors:** Matt Prideaux, Mathilde Palmier, Yukiko Kitase, Lynda Faye Bonewald, Tom O’Connell

## Abstract

Recent research has identified metabolic pathways which play key roles in the differentiation and function of osteoblasts and osteoclasts. However, the mechanisms by which osteocytes, the most numerous cells in bone, meet their energetic demands are still unknown. To address this, we used the IDG-SW3 osteocyte cell line to examine changes in metabolism during differentiation from late osteoblasts to mature osteocytes. There was a significant increase in the expression of glycolysis genes (including *Pkm* and *Ldha*), glucose consumption and lactate production during late differentiation of these cells. This was concurrent with the onset of the expression of mature osteocyte markers. Inhibition of glycolysis using the glucose analogue 2-deoxy-d-glucose (2-DG) inhibited IDG-SW3 cell mineralization and differentiation into osteocytes. To examine the effect of glycolysis inhibition on mature osteocytes, we treated differentiated IDG-SW3 cells and long bone osteocytes with 2-DG. Glycolysis inhibition resulted in decreased expression of the bone formation inhibitor *Sost* and mineralization inhibitor *Fgf23*. Concurrently, there was an increase in genes associated with lipolysis (*Lpl*) fatty acid β-oxidation (*Pparδ* and *Cpt1a*). Treatment of differentiated IDG-SW3 cells with the unsaturated fatty acid oleic acid increased *Cpt1a* expression and downregulated *Sost* and *Fgf23*. Application of mechanical stress to IDG-SW3 cells resulted in upregulation of oxidative metabolism, *Pparδ* and *Cpt1a* expression. Long and short chain acylcarnitines were increased in the cortical bone of axially loaded tibiae compared to non-loaded controls, indicative of increased β-oxidation. Overall, our data suggests that while glycolysis is essential for osteocyte differentiation, mature osteocytes are metabolically flexible. Furthermore, β-oxidation may play an important role in the osteocyte response to mechanical stress.
