## Supplemental File 1 for "Osteocyte Differentiation Requires Glycolysis, but Mature Osteocytes Display Metabolic Flexibility"

### Sheet: raw
Profiled Data Type			Concentrations ( mM )
Export Date			Wed Apr 25 22:34:56 EDT 2018
			2-Oxoisocaproate	3-Hydroxyisovalerate	3-Methyl-2-oxovalerate	5-Aminopentanoate	Acetate	Alanine	Alpha-ketoisovaleric acid	Anserine	Arginine	Asparagine	Citrate	Creatinine	DSS-d6 (Chemical Shape Indicator)	Ethanol	Formate	Glucose	Glutamine	Glutaric acid monomethyl ester	Glycerol	Histamine	Histidine	Isoleucine	Lactate	Leucine	Lysine	Methionine	N-Phenylacetylglycine	Ornithine	Phenylalanine	Pyroglutamate	Pyruvate	Succinate	Succinylacetone	Threonine	Thymidine	Tyrosine	Valine
HMDB Accession Number			HMDB00695	HMDB00754	HMDB00491	HMDB03355	HMDB00042	HMDB00161		HMDB00194	HMDB00517	HMDB00168	HMDB00094	HMDB00562		HMDB00108	HMDB00142	HMDB00122	HMDB00641	HMDB00858	HMDB00131	HMDB00870	HMDB00177	HMDB00172	HMDB00190	HMDB00687	HMDB00182	HMDB00696	HMDB00821	HMDB00214	HMDB00159	HMDB00267	HMDB00243	HMDB00254	HMDB00635	HMDB00167	HMDB00273	HMDB00158	HMDB00883
Compound ID			153	284	182	5305	9	232	100019	142	240	231	22	24	10	205	32	183	226	198	36	2418	217	225	42	235	291	213	342	117	227	119	133	60	77	219	255	243	215
2018-04-20_OConnell_media.010.cnx	2018-04-20_OConnell_media.010.cnx	0.3971	0.026	0	0.0309	0	0.567	0.6552	0.0113	0	0.4571	0.1892	0.0682	0.0409	0.9977	0.7375	0.174	4.1249	1.0631	0	2.3109	0	0.1543	0.2976	2.3995	0.3114	0.3622	0.0903	0.0535	0	0.1654	0.5015	0.3341	0.0878	0	0.3785	0	0.2076	0.3516
2018-04-20_OConnell_media.030.cnx	2018-04-20_OConnell_media.030.cnx	0.4512					0.413	0.3567			0.3725	0.2471	0.0444	0.0476	0.9932	0.1666	0.0552	5.4437	1.3111		0.3827		0.1639	0.3614	2.0844	0.3743	0.3569	0.0957	0.0572		0.1719	0.4356	0.3262	0.0819		0.3949		0.224	0.4066
2018-04-20_OConnell_media.050.cnx	2018-04-20_OConnell_media.050.cnx	0.3552	0.0177		0.0314		0.5841	0.7344	0.0124		0.2633	0.0734		0.0362	0.9917	0.3108	0.1148	1.3762	0.601		2.2227		0.1178	0.1665	4.7754	0.1301	0.2275	0.051	0.0565		0.1138	0.4085	0.2736	0.0052		0.1479		0.1457	0.2126
2018-04-20_OConnell_media.060.cnx	2018-04-20_OConnell_media.060.cnx	0.4194	0.0088		0.0197		0.6184	0.5708	0.0078		0.2642	0.0529		0.0371	0.9905	0.542	0.0718	1.5493	0.4828		2.3372		0.1148	0.1152	3.1802	0.0735	0.188	0.0457	0.0527		0.0905	0.506	0.1213	0.003		0.2469		0.1237	0.1732
2018-04-20_OConnell_media.080.cnx	2018-04-20_OConnell_media.080.cnx	0.399	0.0236		0.03		0.5719	0.6239	0.0097		0.2602	0.2044	0.0626	0.0363	0.999	0.7865	0.1714	4.3703	0.9679		2.4296		0.1505	0.2856	2.2917	0.2703	0.3248	0.0874	0.0546		0.1504	0.5317	0.3164	0.0665		0.3843		0.1939	0.3361
2018-04-20_OConnell_media.100.cnx	2018-04-20_OConnell_media.100.cnx						0.534	0.6935			0.3718		0.1795	0.0286	0.9831	0.3607	0.1477	3.4377			2.3394		0.1077		2.2376		0.2803					0.2657	0.2943	0.1428
2018-04-20_OConnell_media.101.cnx	2018-04-20_OConnell_media.101.cnx	0.1212	0.0037				0.1139	0.1206					0.0179	0.3416	0.9999		0.1219	0.069			0.6858			0.0161	0.9877		0.0166					0.043		0.0202					0.028
2018-04-20_OConnell_media.110.cnx	2018-04-20_OConnell_media.110.cnx	0.4022	0				0.4315	0.3406			0.464	0.2351	0.0569	0.0428	0.9972	0.1726	0.0469	5.2302	1.2117		0.3581		0.1462	0.3586	2.0745	0.3648	0.3586	0.0744	0.0547		0.1523	0.4355	0.3033	0.0784		0.4668		0.208	0.401
2018-04-20_OConnell_media.160.cnx	2018-04-20_OConnell_media.160.cnx	0.4011	0.0187		0.0276		0.5894	0.6992	0.0109		0.2499	0.0808		0.0388	0.9979	0.3211	0.1233	1.5699	0.6631		2.3107		0.1265	0.1743	4.0359	0.137	0.2158	0.0615	0.0556		0.1075	0.454	0.2488	0.0049		0.2735		0.1417	0.214
2018-04-20_OConnell_media.180.cnx	2018-04-20_OConnell_media.180.cnx	0.3855	0.0237		0.0313		0.5765	0.6545	0.0096		0.4353	0.1984	0.0742	0.0409	0.9936	0.7291	0.1746	3.9524	0.9694		2.2333		0.1486	0.293	2.3156	0.3055	0.3314	0.0935	0.0523		0.1556	0.4972	0.3411	0.0748		0.3698		0.1968	0.3483
2018-04-20_OConnell_media.190.cnx	2018-04-20_OConnell_media.190.cnx	0.3611	0.0099		0.0116		0.509	0.7036	0.0064		0.377	0.1547	0.2482	0.0403	0.9997	0.4242	0.1716	3.8787	0.8822		2.3342		0.1441	0.2902	2.1474	0.2718	0.3049	0.0826	0.0458		0.1481	0.4924	0.3044	0.0813		0.301		0.1881	0.3309
2018-04-20_OConnell_media.200.cnx	2018-04-20_OConnell_media.200.cnx	0.4546					0.4547	0.3585			0.5038	0.2793	0.0719	0.0427	0.9985	0.175	0.0582	4.751	1.4014		0.2891		0.2256	0.3789	1.9477	0.2503	0.384	0.1095	0.0647		0.1657	0.4534	0.2915	0.0897		0.4141		0.2234	0.4058
2018-04-20_OConnell_media.210.cnx	2018-04-20_OConnell_media.210.cnx	0.4224	0.0161		0.0292		0.6292	0.7273	0.0109		0.2276	0.0788		0.038	0.9812	0.3362	0.1272	1.3822	0.7428		2.3775		0.1214	0.1753	4.5164	0.1287	0.2364	0.0537	0.0493		0.1016	0.4031	0.2643	0.0127		0.2096		0.148	0.2166
2018-04-20_OConnell_media.220.cnx	2018-04-20_OConnell_media.220.cnx	0.3582	0.0091		0.0172		0.5985	0.5338	0.0075		0.2443	0.0456		0.0374	0.9905	0.5253	0.0687	1.7453	0.4543		2.3099		0.1043	0.1086	2.9726	0.0808	0.2009	0.0478	0.0498		0.0911	0.4736	0.1038	0.0126		0.2517		0.1248	0.1711
2018-04-20_OConnell_media.230.cnx	2018-04-20_OConnell_media.230.cnx	0.4209	0.0086		0.0158		0.5649	0.7393	0.0063		0.3954	0.1691	0.2469	0.0365	0.9939	0.4296	0.1956	3.7437	0.9725		2.5372		0.1833	0.3029	2.3433	0.2906	0.3275	0.0861	0.0468		0.1474	0.5344	0.3356	0.0877		0.3269		0.1959	0.3464
2018-04-20_OConnell_media.250.cnx	2018-04-20_OConnell_media.250.cnx	0.4132					0.4243	0.3367			0.3275	0.2716	0.0773	0.0377	0.9979	0.1691	0.0558	5.1912	1.237		0.3705		0.1642	0.299	2.0121	0.346	0.3541	0.0973	0.0571		0.154	0.4732	0.2847	0.0758		0.3701		0.2135	0.3725
2018-04-20_OConnell_media.260.cnx	2018-04-20_OConnell_media.260.cnx	0.4254	0.0102		0.0141		0.4935	0.7087	0.0067		0.4263	0.1566	0.2389	0.0473	0.9932	0.3935	0.1756	3.5116	0.9145		2.3667		0.1331	0.2795	2.2145	0.2775	0.3083	0.0822	0.049		0.148	0.4928	0.3089	0.0828		0.3429		0.1856	0.3223
2018-04-20_OConnell_media.280.cnx	2018-04-20_OConnell_media.280.cnx	0.446	0.0254		0.0302		0.586	0.6412	0.0113		0.3323	0.204	0.0672	0.037	0.9869	0.752	0.1727	4.2308	1.0234		2.4993		0.1459	0.2967	2.358	0.3041	0.3594	0.0893	0.0554		0.157	0.5449	0.3082	0.0676		0.3508		0.1944	0.3442
2018-04-20_OConnell_media.290.cnx	2018-04-20_OConnell_media.290.cnx	0.4272	0.0073		0.0126		0.632	0.5546	0.007		0.2881	0.0572		0.0407	0.9919	0.537	0.0728	1.9183	0.4394		2.5052		0.112	0.1216	2.6339	0.0828	0.1994	0.0467	0.0461		0.0942	0.4856	0.103	0.0028		0.2368		0.124	0.176
2018-04-20_OConnell_media.300.cnx	2018-04-20_OConnell_media.300.cnx	0.412	0.0219		0.0312		0.6072	0.7446	0.0107		0.293	0.0714		0.0359	0.9987	0.3269	0.1176	0.8782	0.6628		2.4469		0.1222	0.1658	4.9804	0.1398	0.2321	0.0585	0.0513		0.1068	0.4226	0.2674	0.0035		0.2637		0.143	0.2177
2018-04-20_OConnell_media.350.cnx	2018-04-20_OConnell_media.350.cnx	0.3884	0.0084		0.0205		0.6644	0.5652	0.0078		0.2129	0.0482		0.0354	0.9966	0.5373	0.0746	2.0185	0.4396		2.4847		0.1131	0.1193	2.9224	0.0845	0.1937	0.0479	0.0482		0.091	0.4882	0.1122	0.0067		0.204		0.1325	0.179

### Sheet: Media_conc_SW3 (2)
ID	Day	Replicate	Oxoisocaproate	bMethyl.2.oxovalerate	Acetate	Alanine	aketoisovaleric.acid	Arginine	Asparagine	Citrate	Creatinine	DSS	Ethanol	Formate	Fructose	Fumarate	Glucose	Glutamine	Glycerol	Glycine	Histidine	Isoleucine	Lactate	Leucine	Lysine	Methionine	myo-Inositol	Phenylacetylglycine	Phenylalanine	Proline	Pyroglutamate	Pyruvate	Succinate	Threonine	Tyrosine	Valine
M.1	0	1	0	0	0.4315	0.3406	0	0.464	0.2351	0.0569	0.0428	0.9972	0.1726	0.0469	0.4022		5.2302	1.2117	0.3581	0.7132	0.1462	0.3586	2.0745	0.3648	0.3586	0.0744	0.1897	0.0547	0.1523	0.2035	0.4355	0.3033	0.0784	0.4668	0.208	0.401
M.2	0	2	0	0	0.4243	0.3367	0	0.3275	0.2716	0.0773	0.0377	0.9979	0.1691	0.0558	0.4132		5.1912	1.237	0.3705	0.6828	0.1642	0.299	2.0121	0.346	0.3541	0.0973	0.2002	0.0571	0.154	0.2501	0.4732	0.2847	0.0758	0.3701	0.2135	0.3725
M.3	0	3	0	0	0.413	0.3567	0	0.3725	0.2471	0.0444	0.0476	0.9932	0.1666	0.0552	0.4512		5.4437	1.3111	0.3827	0.7319	0.1639	0.3614	2.0844	0.3743	0.3569	0.0957	0.183	0.0572	0.1719	0.2059	0.4356	0.3262	0.0819	0.3949	0.224	0.4066
M.4	0	4	0	0	0.4547	0.3585	0	0.5038	0.2793	0.0719	0.0427	0.9985	0.175	0.0582	0.4546		4.751	1.4014	0.2891	0.7309	0.2256	0.3789	1.9477	0.2503	0.384	0.1095	0.196	0.0647	0.1657	0.259	0.4534	0.2915	0.0897	0.4141	0.2234	0.4058
SW3.d4.1.CM	4	1	0.0236	0.03	0.5719	0.6239	0.0097	0.2602	0.2044	0.0626	0.0363	0.999	0.7865	0.1714	0.399	0.0019	4.3703	0.9679	2.4296	0.7018	0.1505	0.2856	2.2917	0.2703	0.3248	0.0874	0.1475	0.0546	0.1504	0.1843	0.5317	0.3164	0.0665	0.3843	0.1939	0.3361
SW3.d4.2.CM	4	2	0.026	0.0309	0.567	0.6552	0.0113	0.4571	0.1892	0.0682	0.0409	0.9977	0.7375	0.174	0.3971	0.0024	4.1249	1.0631	2.3109	0.7936	0.1543	0.2976	2.3995	0.3114	0.3622	0.0903	0.1573	0.0535	0.1654	0.2025	0.5015	0.3341	0.0878	0.3785	0.2076	0.3516
SW3.d4.3.CM	4	3	0.0254	0.0302	0.586	0.6412	0.0113	0.3323	0.204	0.0672	0.037	0.9869	0.752	0.1727	0.446	0.0031	4.2308	1.0234	2.4993	0.7147	0.1459	0.2967	2.358	0.3041	0.3594	0.0893	0.1613	0.0554	0.157	0.2195	0.5449	0.3082	0.0676	0.3508	0.1944	0.3442
SW3.d4.4.CM	4	4	0.0237	0.0313	0.5765	0.6545	0.0096	0.4353	0.1984	0.0742	0.0409	0.9936	0.7291	0.1746	0.3855	0.0027	3.9524	0.9694	2.2333	0.6765	0.1486	0.293	2.3156	0.3055	0.3314	0.0935	0.1555	0.0523	0.1556	0.2217	0.4972	0.3411	0.0748	0.3698	0.1968	0.3483
SW3.d9.2.CM	9	2	0.0099	0.0116	0.509	0.7036	0.0064	0.377	0.1547	0.2482	0.0403	0.9997	0.4242	0.1716	0.3611	0.0053	3.8787	0.8822	2.3342	0.8097	0.1441	0.2902	2.1474	0.2718	0.3049	0.0826	0.1745	0.0458	0.1481	0.1901	0.4924	0.3044	0.0813	0.301	0.1881	0.3309
SW3.d9 .3.CM	9	3	0.0086	0.0158	0.5649	0.7393	0.0063	0.3954	0.1691	0.2469	0.0365	0.9939	0.4296	0.1956	0.4209	0.0059	3.7437	0.9725	2.5372	0.7491	0.1833	0.3029	2.3433	0.2906	0.3275	0.0861	0.1858	0.0468	0.1474	0.1897	0.5344	0.3356	0.0877	0.3269	0.1959	0.3464
SW3.d9.4.CM	9	4	0.0102	0.0141	0.4935	0.7087	0.0067	0.4263	0.1566	0.2389	0.0473	0.9932	0.3935	0.1756	0.4254	0.0048	3.5116	0.9145	2.3667	0.4636	0.1331	0.2795	2.2145	0.2775	0.3083	0.0822	0.1982	0.049	0.148	0.1795	0.4928	0.3089	0.0828	0.3429	0.1856	0.3223
SW3.d18.1.CM	18	1	0.0219	0.0312	0.6072	0.7446	0.0107	0.293	0.0714		0.0359	0.9987	0.3269	0.1176	0.412		0.8782	0.6628	2.4469	0.1308	0.1222	0.1658	4.9804	0.1398	0.2321	0.0585	0.1555	0.0513	0.1068	0.0937	0.4226	0.2674	0.0035	0.2637	0.143	0.2177
SW3.d18.2.CM	18	2	0.0177	0.0314	0.5841	0.7344	0.0124	0.2633	0.0734		0.0362	0.9917	0.3108	0.1148	0.3552		1.3762	0.601	2.2227	0.1172	0.1178	0.1665	4.7754	0.1301	0.2275	0.051	0.1437	0.0565	0.1138	0.078	0.4085	0.2736	0.0052	0.1479	0.1457	0.2126
SW3.d18.3.CM	18	3	0.0161	0.0292	0.6292	0.7273	0.0109	0.2276	0.0788		0.038	0.9812	0.3362	0.1272	0.4224		1.3822	0.7428	2.3775	0.1161	0.1214	0.1753	4.5164	0.1287	0.2364	0.0537	0.1486	0.0493	0.1016	0.0868	0.4031	0.2643	0.0127	0.2096	0.148	0.2166
SW3.d18.4.CM	18	4	0.0187	0.0276	0.5894	0.6992	0.0109	0.2499	0.0808		0.0388	0.9979	0.3211	0.1233	0.4011		1.5699	0.6631	2.3107	0.1595	0.1265	0.1743	4.0359	0.137	0.2158	0.0615	0.1525	0.0556	0.1075	0.088	0.454	0.2488	0.0049	0.2735	0.1417	0.214
SW3.d28.1.CM	28	1	0.0091	0.0172	0.5985	0.5338	0.0075	0.2443	0.0456		0.0374	0.9905	0.5253	0.0687	0.3582		1.7453	0.4543	2.3099	0.1029	0.1043	0.1086	2.9726	0.0808	0.2009	0.0478	0.1594	0.0498	0.0911	0.0855	0.4736	0.1038	0.0126	0.2517	0.1248	0.1711
SW3.d28.2.CM	28	2	0.0084	0.0205	0.6644	0.5652	0.0078	0.2129	0.0482		0.0354	0.9966	0.5373	0.0746	0.3884		2.0185	0.4396	2.4847	0.1012	0.1131	0.1193	2.9224	0.0845	0.1937	0.0479	0.1574	0.0482	0.091	0.097	0.4882	0.1122	0.0067	0.204	0.1325	0.179
SW3.d28.3.CM	28	3	0.0088	0.0197	0.6184	0.5708	0.0078	0.2642	0.0529		0.0371	0.9905	0.542	0.0718	0.4194		1.5493	0.4828	2.3372	0.088	0.1148	0.1152	3.1802	0.0735	0.188	0.0457	0.1573	0.0527	0.0905	0.1001	0.506	0.1213	0.003	0.2469	0.1237	0.1732
SW3.d28.4.CM	28	4	0.0073	0.0126	0.632	0.5546	0.007	0.2881	0.0572		0.0407	0.9919	0.537	0.0728	0.4272		1.9183	0.4394	2.5052	0.1716	0.112	0.1216	2.6339	0.0828	0.1994	0.0467	0.1661	0.0461	0.0942	0.1035	0.4856	0.103	0.0028	0.2368	0.124	0.176
