## Supplemental File 2 for "Osteocyte Differentiation Requires Glycolysis, but Mature Osteocytes Display Metabolic Flexibility"

### Sheet: raw
Profiled Data Type	Concentrations ( mM )
Export Date	Mon May 14 17:37:37 EDT 2018
	ADP	Acetate	Alanine	Anserine	Aspartate	Creatine	Creatine phosphate	Creatinine	Glucose	Glutamate	Glutamine	Glutathione	Glycerol	Glycine	Isoleucine	Lactate	Leucine	Pyruvate	Serine	Taurine	Threonine	Valine	myo-Inositol
HMDB Accession Number	HMDB01341	HMDB00042	HMDB00161	HMDB00194	HMDB00191	HMDB00064	HMDB01511	HMDB00562	HMDB00122	HMDB00148	HMDB00641	HMDB00125	HMDB00131	HMDB00123	HMDB00172	HMDB00190	HMDB00687	HMDB00243	HMDB00187	HMDB00251	HMDB00167	HMDB00883	HMDB00211
Compound ID	1713	9	232	142	234	23	2101	24	183	229	226	493	36	242	225	42	235	133	216	61	219	215	223
Extract_SW_20apr2018.020.cnx	0.0305	0.0427	0.133	0.0108	0.1212	0.1032	0.116	0	0.0619	0.2397	0.1793	0.1046	0.1096	0.1691	0.0195	0.0721	0.0204	0.0016	0.0837	0.478	0.0596	0.0183	0.6089
Extract_SW_20apr2018.040.cnx		0.0498	0.2604		0.2264	0.1651	0.1482	0	0.1078	0.4254	0.3855	0.1117	0.1672	0.2028	0.0208	0.1048	0.0233	0.0063	0.0903	0.8475	0.1115	0.0254	0.8725
Extract_SW_20apr2018.070.cnx		0.0373	0.13	0.0081	0.12	0.1041	0.1126	0	0.0716	0.2756	0.1908	0.0806	0.0846	0.1688	0.0177	0.0767	0.0192	0.002	0.0762	0.4925	0.0616	0.0205	0.6187
Extract_SW_20apr2018.090.cnx		0.058	0.3996	0.0115	0.1947	0.4712		0	0.0376	0.55	0.4284	0.0405	0.1994	0.2175	0.0284	0.1994	0.0261	0.0036	0.0263	1.1115	0.1292	0.0341	1.7373
Extract_SW_20apr2018.120.cnx		0.0613	0.2606	0.0103	0.1699	0.5162	0.0108	0	0.0878	0.5885	0.2617	0.0313	0.1922	0.122	0.0251	0.138	0.0258	0.001	0.0248	1.0288	0.0971	0.0392	1.0728
Extract_SW_20apr2018.130.cnx		0.0477	0.3372	0.0136	0.1831	0.3926	0.0134	0	0.0299	0.4861	0.3773	0.0161	0.1556	0.1676	0.0227	0.1506	0.0209	0.0028	0.0159	0.9509	0.1115	0.0282	1.45
Extract_SW_20apr2018.140.cnx		0.0545	0.4496		0.2066	0.5144		0	0.0257	0.5726	0.4212	0.0611	0.1723	0.1994	0.0249	0.1326	0.0264	0.0024	0.0206	1.183	0.1241	0.0313	1.8123
Extract_SW_20apr2018.150.cnx		0.0427	0.2443		0.2113	0.4403		0	0.0185	0.5222	0.3639	0.0454	0.1534	0.1613	0.0206	0.0961	0.02	0.0017	0.0222	1.0406	0.1115	0.0252	1.5995
Extract_SW_20apr2018.170.cnx		0.0433	0.2324	0.0143	0.132	0.4109	0.0061	0	0.021	0.4842	0.2074	0.0233	0.1214	0.0899	0.0184	0.1028	0.0152	0.0027	0.0192	0.8668	0.0745	0.0263	0.9071
Extract_SW_20apr2018.240.cnx		0.0548	0.2697	0.0139	0.2342	0.1733	0.1446	0	0.1174	0.4603	0.4102	0.0877	0.1646	0.2116	0.026	0.124	0.027	0.0051	0.0945	0.8713	0.112	0.0316	0.8942
Extract_SW_20apr2018.270.cnx		0.0533	0.2474	0.012	0.1665	0.4697			0.0492	0.5457	0.2554	0.016	0.1837	0.1086	0.0219	0.1097	0.0173	0.0023	0.0107	0.9791	0.0874	0.0286	1.0395
Extract_SW_20apr2018.310.cnx	0.0255	0.0356	0.2215	0.0092	0.2017	0.1618	0.139		0.0354	0.3744	0.3386	0.0599	0.1001	0.1685	0.0129	0.1057	0.0178	0.0025	0.062	0.8276	0.0923	0.0176	0.8527
Extract_SW_20apr2018.320.cnx	0.0196	0.0202	0.0716	0.0075	0.0668	0.0582	0.0666		0.0156	0.1351	0.0957	0.0047	0.0479	0.0908	0.0084	0.0296	0.0106	0.0013	0.0331	0.2715	0.0327	0.0095	0.3225
Extract_SW_20apr2018.330.cnx		0.0731	0.3419	0.0101	0.2109	0.6471			0.0406	0.7108	0.3062	0.0109	0.2381	0.1325	0.0296	0.1652	0.0239	0.0017	0.0125	1.3006	0.1102	0.0407	1.4335
Extract_SW_20apr2018.340.cnx		0.0472	0.2438	0.0196	0.213	0.1526	0.147	0.0034	0.1139	0.3755	0.3436	0.0487	0.152	0.1916	0.024	0.1163	0.0281	0.004	0.0769	0.7996	0.1033	0.028	0.832
Extract_SW_20apr2018.360.cnx		0.0334	0.1274	0.0177	0.1086	0.1102	0.113		0.0288	0.2431	0.1885	0.0205	0.0757	0.1635	0.0123	0.0453	0.0158	0.001	0.0663	0.4982	0.0566	0.0151	0.617

### Sheet: concentrations051518
Compound ID	ID	Day	Replicate	Acetate.ce	Alanine.ce	Aspartate.ce	Creatine.ce	Creatine.phosphate.ce	Glucose.ce	Glutamate.ce	Glutamine.ce	Glutathione.ce	Glycerol.ce	Glycine.ce	Isoleucine.ce	Lactate.ce	Leucine.ce	Pyruvate.ce	Serine.ce	Taurine.ce	Threonine.ce	Valine.ce	myo.Inositol.ce
Extract_SW_20apr2018.070.cnx	SW3.d4.1.Meth	d4	1	0.0373	0.13	0.12	0.1041	0.1126	0.0716	0.2756	0.1908	0.0806	0.0846	0.1688	0.0177	0.0767	0.0192	0.002	0.0762	0.4925	0.0616	0.0205	0.6187
Extract_SW_20apr2018.360.cnx	SW3.d4.2.Meth	d4	2	0.0334	0.1274	0.1086	0.1102	0.113	0.0288	0.2431	0.1885	0.0205	0.0757	0.1635	0.0123	0.0453	0.0158	0.001	0.0663	0.4982	0.0566	0.0151	0.617
Extract_SW_20apr2018.020.cnx	SW3.d4.3.Meth	d4	3	0.0427	0.133	0.1212	0.1032	0.116	0.0619	0.2397	0.1793	0.1046	0.1096	0.1691	0.0195	0.0721	0.0204	0.0016	0.0837	0.478	0.0596	0.0183	0.6089
Extract_SW_20apr2018.320.cnx	SW3.d4.4.Meth	d4	4	0.0202	0.0716	0.0668	0.0582	0.0666	0.0156	0.1351	0.0957	0.0047	0.0479	0.0908	0.0084	0.0296	0.0106	0.0013	0.0331	0.2715	0.0327	0.0095	0.3225
Extract_SW_20apr2018.240.cnx	SW3.d9.1.Meth	d9	1	0.0548	0.2697	0.2342	0.1733	0.1446	0.1174	0.4603	0.4102	0.0877	0.1646	0.2116	0.026	0.124	0.027	0.0051	0.0945	0.8713	0.112	0.0316	0.8942
Extract_SW_20apr2018.340.cnx	SW3.d9.2.Meth	d9	2	0.0472	0.2438	0.213	0.1526	0.147	0.1139	0.3755	0.3436	0.0487	0.152	0.1916	0.024	0.1163	0.0281	0.004	0.0769	0.7996	0.1033	0.028	0.832
Extract_SW_20apr2018.040.cnx	SW3.d9.3.Meth	d9	3	0.0498	0.2604	0.2264	0.1651	0.1482	0.1078	0.4254	0.3855	0.1117	0.1672	0.2028	0.0208	0.1048	0.0233	0.0063	0.0903	0.8475	0.1115	0.0254	0.8725
Extract_SW_20apr2018.310.cnx	SW3.d9.4.Meth	d9	4	0.0356	0.2215	0.2017	0.1618	0.139	0.0354	0.3744	0.3386	0.0599	0.1001	0.1685	0.0129	0.1057	0.0178	0.0025	0.062	0.8276	0.0923	0.0176	0.8527
Extract_SW_20apr2018.090.cnx	SW3.d18.1.Meth	d18	1	0.058	0.3996	0.1947	0.4712		0.0376	0.55	0.4284	0.0405	0.1994	0.2175	0.0284	0.1994	0.0261	0.0036	0.0263	1.1115	0.1292	0.0341	1.7373
Extract_SW_20apr2018.140.cnx	SW3.d18.2.Meth	d18	2	0.0545	0.4496	0.2066	0.5144		0.0257	0.5726	0.4212	0.0611	0.1723	0.1994	0.0249	0.1326	0.0264	0.0024	0.0206	1.183	0.1241	0.0313	1.8123
Extract_SW_20apr2018.130.cnx	SW3.d18.3.Meth	d18	3	0.0477	0.3372	0.1831	0.3926	0.0134	0.0299	0.4861	0.3773	0.0161	0.1556	0.1676	0.0227	0.1506	0.0209	0.0028	0.0159	0.9509	0.1115	0.0282	1.45
Extract_SW_20apr2018.150.cnx	SW3.d18.4.Meth	d18	4	0.0427	0.2443	0.2113	0.4403		0.0185	0.5222	0.3639	0.0454	0.1534	0.1613	0.0206	0.0961	0.02	0.0017	0.0222	1.0406	0.1115	0.0252	1.5995
Extract_SW_20apr2018.120.cnx	SW3.d28.1.Meth	d28	1	0.0613	0.2606	0.1699	0.5162	0.0108	0.0878	0.5885	0.2617	0.0313	0.1922	0.122	0.0251	0.138	0.0258	0.001	0.0248	1.0288	0.0971	0.0392	1.0728
Extract_SW_20apr2018.330.cnx	SW3.d28.2.Meth	d28	2	0.0731	0.3419	0.2109	0.6471		0.0406	0.7108	0.3062	0.0109	0.2381	0.1325	0.0296	0.1652	0.0239	0.0017	0.0125	1.3006	0.1102	0.0407	1.4335
Extract_SW_20apr2018.170.cnx	SW3.d28.3.Meth	d28	3	0.0433	0.2324	0.132	0.4109	0.0061	0.021	0.4842	0.2074	0.0233	0.1214	0.0899	0.0184	0.1028	0.0152	0.0027	0.0192	0.8668	0.0745	0.0263	0.9071
Extract_SW_20apr2018.270.cnx	SW3.d28.4.Meth	d28	4	0.0533	0.2474	0.1665	0.4697		0.0492	0.5457	0.2554	0.016	0.1837	0.1086	0.0219	0.1097	0.0173	0.0023	0.0107	0.9791	0.0874	0.0286	1.0395
